# A chromosome-scale genome assembly of Timorese crabgrass (*Digitaria radicosa*): a useful genomic resource for the Poaceae

**DOI:** 10.1101/2024.05.14.594087

**Authors:** Koki Minoji, Toshiyuki Sakai

**Author notes:** Corresponding author: Toshiyuki Sakai.

## Abstract

Timorese crabgrass (*Digitaria radicosa*) is a grass species commonly found in Southeast Asia and Oceania. *Digitaria* species have high intraspecific and interspecific genetic and phenotypic diversity, suggesting their potential usefulness as a genetic resource. However, as the only high-quality reference genome available is for a tetraploid *Digitaria* species, a reference genome of the diploid species *D. radicosa* would be a useful resource for genomic studies of *Digitaria* and Poaceae plants. Here, we present a chromosome-level genome assembly of *D. radicosa* and describe its genetic characteristics; we also illustrate its usefulness as a genomic resource for Poaceae. We constructed a 441.6 Mb draft assembly consisting of 61 scaffolds with an N50 scaffold length of 41.5 Mb, using PacBio HiFi long reads. Thirty scaffolds, encompassing 440.8 Mb, were anchored to nine pseudochromosomes. We predicted 26,577 protein-coding genes, reaching a BUSCO score of 96.5%. To demonstrate the usefulness of the *D. radicosa* reference genome, we investigated the evolution of *Digitaria* species and the genetic diversity of Japanese *Digitaria* plants based on our new reference genome. We also defined the syntenic blocks between *D. radicosa* and Poaceae crops and the diverse distribution of representative resistance genes in *D. radicosa*. The *D. radicosa* reference genome presented here should help elucidate the genetic relatedness of *Digitaria* species and the genetic diversity of *Digitaria* plants. In addition, the *D. radicosa* genome will be an important genomic resource for Poaceae genomics and crop breeding.
