## Supplementary material for "A chromosome-scale genome assembly of Timorese crabgrass (*Digitaria radicosa*): a useful genomic resource for the Poaceae": Table S1

### Sheet: Sheet1
Table S1. Sampling information of Digitaria radicosa and Digitaria ciliaris
	Species	Place	Env	Lat, Lon	Description
1	Digitaria radicosa	Kyoto	shrubbery	35.51868950313053, 135.27724926641594
2	Digitaria radicosa	Kyoto	shrubbery	35.513930423724204, 135.28282442863232
3	Digitaria radicosa	Kyoto	shrubbery	35.5142622061411, 135.28296735639
4	Digitaria radicosa	Kyoto	shrubbery	35.5160121833181, 135.27990497495952
5	Digitaria radicosa	Kobe	shrubbery	34.73057263091689, 135.23686784648257
6	Digitaria radicosa	Kobe	shrubbery	34.72510103886149, 135.23535898009655
7	Digitaria radicosa	Wakayama	shrubbery	34.18434330890444, 135.17204806406173
8	Digitaria radicosa	Shirahama	shrubbery	33.67664474385752, 135.36056148662558
9	Digitaria radicosa	Shirahama	shrubbery	33.68336967105434, 135.35275904695183
10	Digitaria radicosa	Shirahama	shrubbery	33.69370757450921, 135.33740893940288
a	Digitaria ciliaris	Kyoto	park	35.516862511080674, 135.28043064364783	maybe D.radicosa
b	Digitaria ciliaris	Kyoto	park	35.51623116911527, 135.2791859894165
c	Digitaria ciliaris	Kyoto	paddy	35.51333867844717, 135.28160314409106	maybe D.radicosa
d	Digitaria ciliaris	Kyoto	paddy	35.51319184873575, 135.28118825935152
e	Digitaria ciliaris	Kyoto	coast	35.519255692460376, 135.28295602899598
f	Digitaria ciliaris	Wakayama	park	34.20080009786014, 135.1880261023823
g	Digitaria ciliaris	Wakayama	park	34.20179344840468, 135.19078294486562
h	Digitaria ciliaris	Wakayama	pady	34.20074980132128, 135.19314450481144
i	Digitaria ciliaris	Wakayama	pady	34.20209103217585, 135.19529828801024
j	Digitaria ciliaris	Wakayama	coast	34.17854233595827, 135.1743191733137
k	Digitaria ciliaris	Wakayama	coast	34.182314496240906, 135.17132046365205
