## Supplementary material for "A chromosome-scale genome assembly of Timorese crabgrass (*Digitaria radicosa*): a useful genomic resource for the Poaceae": Table S2

### Sheet: Sheet1
Table S2. Accession numbers of sequencing data for gene annotation and evolutionary analysys.
Specie	Sequence	Purpose	Accession numbers
Digitaria abyssinica	DNAseq	Phylogeny	ERR7622679
Digitaria bicornis	DNAseq	Phylogeny	ERR7622675
Digitaria biformis	DNAseq	Phylogeny	ERR7622683
Digitaria brownii	DNAseq	Phylogeny	SRR8666352
Digitaria californica	RNAseq	Phylogeny	SRR5406166
Digitaria ciliaris	RNAseq	Phylogeny	SRR6221630, SRR6221633
Digitaria ciliaris	RNAseq	Phylogeny	SRR16243454
Digitaria ctenantha	DNAseq	Phylogeny	SRR8666258
Digitaria cuyabensis	RNAseq	Phylogeny	SRR5406165
Digitaria didactyla	DNAseq	Phylogeny	ERR7622682
Digitaria eriantha	RNAseq	Phylogeny	SRR5406164
Digitaria exilis	DNAseq	Phylogeny	ERR3863640
Digitaria fuscescens	DNAseq	Phylogeny	ERR7622674
Digitaria longiflora	DNAseq	Phylogeny	ERR7622676
Digitaria longiflora	DNAseq	Phylogeny	ERR7622678
Digitaria milanjiana	RNAseq	Phylogeny	SRR6912209
Digitaria monodactyla	DNAseq	Phylogeny	ERR7622681
Digitaria pseudodiagonalis	DNAseq	Phylogeny	ERR7622680
Digitaria sanguinalis	RNAseq	Phylogeny	SRR5766353, SRR5766354
Digitaria sanguinalis	RNAseq	Phylogeny	SRR13060764
Digitaria ternata	RNAseq	Phylogeny	SRR16212160
Digitaria exilis	RNAseq	Gene annotation	ERR3861604, ERR3861603, ERR3861602
Digitaria californica	RNAseq	Gene annotation	SRR7285316, SRR7285317, SRR7285320, SRR7285321, SRR7285322, SRR7285323
Digitaria ciliaris	RNAseq	Gene annotation	SRR6221632, SRR6221635
Digitaria sanguinalis	RNAseq	Gene annotation	SRR5766354, SRR5766355, SRR5766356
