## Supplementary material for "A chromosome-scale genome assembly of Timorese crabgrass (*Digitaria radicosa*): a useful genomic resource for the Poaceae": Table S3

### Sheet: Sheet1
Table S3. Summary statistics of repeat annotation
			Number of elements	Length occupied	Percent of sequence
Retroelements			65179	80427981bp	18.21%
	SINEs:		584	280459bp	0.06%
	Penelope:		0	0bp	0%
	LINEs:		13212	7213174bp	1.63%
		CRE/SLACS	0	0bp	0%
		L2/CR1/Rex	133	119007bp	0.03%
		R1/LOA/Jockey	0	0bp	0%
		R2/R4/NeSL	0	0bp	0%
		RTE/Bov-B	1146	258006bp	0.06%
		L1/CIN4	11933	6836161bp	1.55%
	LTR elements:		51383	72934348bp	16.52%
		BEL/Pao	84	8346bp	0%
		Ty1/Copia	14466	15544274bp	3.52%
		Gypsy/DIRS1	33994	56560926bp	12.81%
		Retroviral	1949	294186bp	0.07%
DNA transposons			18405	16149761bp	3.66%
	hobo-Activator		4186	2146920bp	0.49%
	Tc1-IS630-Pogo		159	85703bp	0.02%
	En-Spm		0	0bp	0%
	MULE-MuDR		5447	6662001bp	1.51%
	PiggyBac		0	0bp	0%
	Tourist/Harbinger		2374	1588546bp	0.36%
	Other (Mirage, P-element, Transib)		0	0bp	0%
Rolling-circles			2025	1378547bp	0.31%
Unclassified:			442007	124799028bp	28.26%
Total interspersed repeats:				221376770bp	50.13%
Small RNA:			1557	894491bp	0.2%
Satellites:			313	63564bp	0.01%
Simple repeats:			218	21639bp	0%
Low complexity:			0	0bp	0%
