## Supplementary material for "A chromosome-scale genome assembly of Timorese crabgrass (*Digitaria radicosa*): a useful genomic resource for the Poaceae": Table S4

### Sheet: Sheet1
Table S4. Summary statistics of OMArk analysis
COMPLETENESS ASSESSMENT
The clade used was: Panicoideae
Number of conserved HOGs:		20501
	Single:	17268	0.8423
	Duplicated:	1307	0.0638
	Duplicated, Unexpected:	1222	0.0596
	Duplicated, Expected:	85	0.0041
	Missing:	1926	0.0939
CONSISTENCY ASSESSMENT
Number of proteins in the whole proteome:		26577
	#Consistent lineage placements
	Total Consistent:	24775	0.9322
	Consistent, partial hits:	1211	0.0456
	Consistent, fragmented:	944	0.0355
	#Inconsistent lineage placements
	Total Inconsistent:	1026	0.0386
	Inconsistent, partial hits:	264	0.0099
	Inconsistent, fragmented:	401	0.0151
	#Contaminants
	Total Contaminants:	0	0
	Contaminants, partial hits:	0	0
	Contaminants, fragmented:	0	0
	#Unknown
	Total Unknown:	776	0.0292
SPECIES COMPOSITION
#Main species
Clade: Panicoideae
Number of associated query proteins:		25801	0.9708

### Sheet: Sheet2
Single:	17268	0.8423
Duplicated:	1307	0.0638
Duplicated, Unexpected:	1222	0.0596
Duplicated, Expected:	85	0.0041
Missing:	1926	0.0939
Total Consistent:	24775	0.9322
Consistent, partial hits:	1211	0.0456
Consistent, fragmented:	944	0.0355
Total Inconsistent:	1026	0.0386
Inconsistent, partial hits:	264	0.0099
Inconsistent, fragmented:	401	0.0151
